# Three-dimensional and molecular brain atlas of the hagfish reveals the evolutionary origin and early diversification of the vertebrate brain

**DOI:** 10.64898/2025.12.03.692081

**Authors:** Riho Harada, Motoki Tamura, Hirofumi Kariyayama, Shigenori Nonaka, Daichi G. Suzuki

**Author notes:** These authors contributed equally to this work (Riho Harada, Motoki Tamura).

## Abstract

Hagfish and lampreys form the clade cyclostomes, the earliest branching lineage of the vertebrates. Although hagfish are generally assumed to have experienced intense modifications, its brain development shows certain ancestral patterns that are secondarily lost in the lamprey. Therefore, hagfish provides key insights into the evolutionary origin and early diversification of the vertebrate brain. However, neuroanatomical information of the hagfish brain is substantially limited today due to its sources based on old-fashioned methodology alone. Here, we provide a detailed brain atlas of the adult hagfish, based on three-dimensional reconstruction and expression analysis of genetic markers for major neuronal transmitters. Through our analyses, we found the following key characteristics. First, the dopaminergic system appears to be distributed more broadly than previously thought in the hagfish brain, implying that dopamine is involved in various neural functions. Second, the previously suggested “primordial cerebellum” area in hagfish shows notable affinity to the cerebellum-like octavolateral structures of the jawed vertebrate hindbrain. Last, the gene expression profile suggests a hippocampus-equivalent brain region in hagfish, that is, the ventrolateral subnucleus of the central prosencephalic complex (NCvl). This study highlights conserved and diversified neuroarchitecture of the hagfish brain, providing a pivotal reference for further studies.
