## Supplemental Table 1 for "Three-dimensional and molecular brain atlas of the hagfish reveals the evolutionary origin and early diversification of the vertebrate brain"

### Sheet: 頭側から
Wicht and Nieuwenhuys (1998)	Wicht and Northcutt (1992)	This study
	Bulbus olfactorius, stratum nervosum (BOn)	Bulbus olfactorius, stratum nervosum (BOn)
Stratum glomerulosum bulbi olfactorii (bogl)	Bulbus olfactorius, stratum glomerulosum (BOg)	Bulbus olfactorius, stratum glomerulosum (BOg)
Stratum mitrale bulbi olfactorii (bom)	Bulbus olfactorius, stratum mitrale (BOm)	Bulbus olfactorius, stratum mitrale (BOm)
Stratum periglomerulosum bulbi olfactorii (bopg)	Bulbus olfactorius, stratum periglomerulosum (BOp)	Bulbus olfactorius, stratum periglomerulosum (BOp)
Stratum cellulare internum bulbi olfactorii (boci)	Bulbus olfactorius, stratum cellulare internum (BOci)	Bulbus olfactorius, stratum cellulare internum (BOci)
Stratum album superficiale (1)	Pallium, stratum album superficiale (P1)	Pallium, stratum album superficiale (P1)
Stratum griseum superficiale (2)	Pallium, stratum griseum superficiale (P2)	Pallium, stratum griseum superficiale (P2)
Stratum album intermedium (3)	Pallium. stratum album intermedium (P3)	Pallium. stratum album intermedium (P3)
Stratum griseum intermedium (4)	Pallium, stratum griseum intermedium (P4)	Pallium, stratum griseum intermedium (P4)
Stratum album et griseum profundum (5)	Pallium, stratum griseum et album profundum (P5)	Pallium, stratum griseum et album profundum (P5)
Central prosencephalic complex, nucleus dorsalis (cnud)	Nucleus centralis procencephali, pars dorsalis (NCd)	Nucleus centralis procencephali, pars dorsalis (NCd)
Central prosencephalic complex, nucleus medialis (cnum)	Nucleus centralis procencephali, pars medialis (NCm)	Nucleus centralis procencephali, pars medialis (NCm)
Central prosencephalic complex, nucleus ventrolateralis(cnuvl)	Nucleus centralis procencephali, pars ventrolateralis (NCvl)	Nucleus centralis procencephali, pars ventrolateralis (NCvl)
Septum (se)	Septum (Se)	Septum (Se)
Striatum (st)	Striatum (St)	Striatum (St)
Nucleus praeoptici (nupo)	Area praeoptica, nucleus dorsalis (POd)	Area praeoptica, nucleus dorsalis (POd)
Nucleus praeoptici (nupo)	Area praeoptica, nucleus externus (POe)	Area praeoptica, nucleus externus (POe)
Nucleus praeoptici (nupo)	Area praeoptica, nucleus intermedius (POim)	Area praeoptica, nucleus intermedius (POim)
Nucleus praeoptici (nupo)	Area praeoptica, nucleus internus (periventricularis) (POp)	Area praeoptica, nucleus internus or periventricularis (POp)
Nucleus anterior (nua)	Thalamus, nucelus anterior (THa)	Thalamus, nucelus anterior (THa)
Nucleus diffusus (nudi)	Thalamus, nucelus diffusus (THdi)	Thalamus, nucelus diffusus (THdi)
Nucleus externus (nue)	Thalamus, nucleus externus (THe)	Thalamus, nucleus externus (THe)
Nucleus internus (nui)	Thalamus, nucleus internus (THi)	Thalamus, nucleus internus (THi)
	Thalamus, nucleus intracommissuralis (THico)	Thalamus, nucleus intracommissuralis (THico)
Nucleus paracommissuralis (nupc)	Thalamus, nucleus paracommissuralis (THpco)	Thalamus, nucleus paracommissuralis (THpco)
Nucleus subhabenularis (nush)	Thalamus, nucelus subhabenularis (THsh)	Thalamus, nucelus subhabenularis (THsh)
Nucleus triangularis (nut)	Thalamus, nucleus triangularis (THt)	Thalamus, nucleus triangularis (THt)
Ganglion habenulae (hab)	Habenular complex, corpus habenulae dextrae (HAcde)	Habenula, corpus habenulae dextrae (HAcde)
Ganglion habenulae (hab)	Habenular complex, corpus habenulae sinistrae (HAcsi)	Habenula, corpus habenulae sinistrae (HAcsi)
Ganglion habenulae (hab)	Habenular complex, nucleus lateralis (HAl)	Habenula, nucleus lateralis (HAl)
Ganglion habenulae (hab)	Habenular complex, nucleus ventralis (HAv)	Habenula, nucleus ventralis (HAv)
Nucleus infundibularis (nuinf)	Hypothalamus, nucleus infundibularis (HYinf)	Hypothalamus, nucleus infundibularis (HYinf)
	Hypothalamus, neurohypophysis (HYnhyp)	Hypothalamus, neurohypophysis (HYnhyp)
Nucleus lateralis tuberculi posterioris (nutpl)	Tuberculum posterius, area lateralis (TPl)	Tuberculum posterius, nucleus lateralis (TPl)
Nucleus medialis tuberculi posterioris (nutpm)	Tuberculum posterius, nucleus medialis (TPm)	Tuberculum posterius, nucleus medialis (TPm)
Nucleus commissurae posterioris(nucpo)	Synencephalon. nucleus commissurae posteriois(SYcp)	Synencephalon, nucleus commissurae posteriois (SYcp)
Nucleus fasciculi longitudinalis medialis (nuflm)	Synencephalon, nucleus fasciculi longitudinalis medialis (SYflm)	Synencephalon, nucleus fasciculi longitudinalis medialis (SYflm)
Area praetectalis (ap)	Synencephalon, nucleus praetectalis (SYpt)	Synencephalon, nucleus praetectalis (SYpt)
Nucleus interpecuncularis (nuip)	Nucleus interpeduncularis (Inp)	Synencephalon, nucleus interpeduncularis (SYinp)
Tegmentum ventrale (tegmv)	Nucleus ventralis tegmentalis (TEGv)	Nucleus ventralis tegmentalis (TEGv)
Tectum (tect)	Tectum mesencephali (TM)	Tectum mesencephali, stratum periventriculare (TMsp)
Griseum centrale (grc)		Tectum mesencephali, stratum cellulare et fibrosum (TMscf)
		Tectum mesencephali, stratum marginale (TMsm)
Tegmentum ventrale (tegmv)	Nuclei reticulares (Ret)	Rhombencephalon, area ventralis (RHv)
Nucleus motorius magnoellularis nervitrigemini (Vmm)		Rhombencephalon, nucleus motorius nervi trigemini (RHmV)
		Rhombencephalon, nucleus motorius nervi facialis (RHmVII)
Nucleus motorius nervi glossopharyngei et nervi vagi locus coeruleus (IX, Xm)		Rhombencephalon, nucleus motorius nervi glossopharyngei et nervi vagi (RHmIX&X)
Area octavolateralis (aoctl)		Rhombencephalon, area octavolateralis (RHoc)
Nucleus radicis descendentis nervi trigemini (nurdV)		Rhombencephalon, nucleus radicis descendens nervi trigemini (RHrdV)
Nucleus "A" of Kusunoki et al. (1982) (nu"a")		Rhombencephalon, nucleus “A” (RH“A”)
Raphe nuclei (ra)		Rhombencephalon, nuclei raphe (RHra)
Formatio reticularis, pars superior (rs)		Formatio reticularis, pars superior (RHrs)
Formatio reticularis, pars medialis (rm)		Formatio reticularis, pars medialis (RHrm)
Formatio reticularis, pars inferior (ri)		Formatio reticularis, pars inferior (RHri)
Nuclei columnae dorsalis (nudc)		Rhombencephalon, nuclei columnae dorsalis (RHdc)
