## Supplemental Table 2 for "Three-dimensional and molecular brain atlas of the hagfish reveals the evolutionary origin and early diversification of the vertebrate brain"

### Sheet: Sheet1
Species	Chromosome/Scaffold	Start	End	Strand	Gene ID	Human homolog
Eptatretus burgeri	FYBX02010170.1	179021	232125	+	ENSEBUG00000015832	LPCAT1
Eptatretus burgeri	FYBX02010170.1	322882	458591	+	ENSEBUG00000000822	SLC6A2 (DATx1)
Eptatretus burgeri	FYBX02010170.1	479313	494912	-	ENSEBUG00000013944	RMDN1
Eptatretus burgeri	FYBX02010170.1	496352	505932	+	ENSEBUG00000004552	-
Eptatretus burgeri	FYBX02010170.1	529089	720772	+	ENSEBUG00000004458	NSMAF
Eptatretus burgeri	FYBX02010170.1	804253	807170	+	ENSEBUG00000011606	-
Eptatretus burgeri	FYBX02010170.1	941398	952552	+	ENSEBUG00000008935	KCNG2
Eptatretus burgeri	FYBX02010170.1	955078	996653	-	ENSEBUG00000003018	PPP1R16A/B
Eptatretus burgeri	FYBX02010170.1	1023893	1082779	+	ENSEBUG00000006741	PDCD6
Eptatretus burgeri	FYBX02010170.1	1080664	1145133	-	ENSEBUG00000006367	-
Eptatretus burgeri	FYBX02010170.1	1186123	1192429	+	ENSEBUG00000003889	RECQL4
Eptatretus burgeri	FYBX02010170.1	1237100	1246445	+	ENSEBUG00000011102	-
Eptatretus burgeri	FYBX02010443.1	81427	119446	-	ENSEBUG00000011492	- (LPCAT2)
Eptatretus burgeri	FYBX02010443.1	197858	300028	+	ENSEBUG00000014324	SLC6A2 (DATx2)
Eptatretus burgeri	FYBX02010443.1	314762	440375	+	ENSEBUG00000006643	PLCG1
Eptatretus burgeri	FYBX02010443.1	575193	580971	+	ENSEBUG00000001402	HOMEZ
Eptatretus burgeri	FYBX02010443.1	610177	611431	+	ENSEBUG00000001792	-
Eptatretus burgeri	FYBX02010443.1	619024	659808	+	ENSEBUG00000005779	PDF
Eptatretus burgeri	FYBX02010443.1	674295	738774	+	ENSEBUG00000010617	SLC7A8
Eptatretus burgeri	FYBX02010443.1	743600	867717	+	ENSEBUG00000010317	MYH6
Eptatretus burgeri	FYBX02010443.1	874123	928249	-	ENSEBUG00000001978	UBA2
Eptatretus burgeri	FYBX02010443.1	939381	958678	+	ENSEBUG00000015992	ZDHHC7
Eptatretus burgeri	FYBX02010443.1	961862	1005575	+	ENSEBUG00000016812	EMC8
Eptatretus burgeri	FYBX02010443.1	1030477	1095950	+	ENSEBUG00000006171	-
Petromyzon marinus	NC_046137.1	686782	764819	-	LOC116957006	TGM1
Petromyzon marinus	NC_046137.1	801802	832696	-	MPHOSPH6	MPHOSPH6
Petromyzon marinus	NC_046137.1	836920	906086	-	DHX38	DHX38
Petromyzon marinus	NC_046137.1	918182	980633	-	TDRD12	TDRD12
Petromyzon marinus	NC_046137.1	1023605	1041425	+	LOC116957036	PTPRB
Petromyzon marinus	NC_046137.1	1060736	1078077	+	LOC116957011	GDAP1
Petromyzon marinus	NC_046137.1	1090930	1103896	+	PDF	PDF
Petromyzon marinus	NC_046137.1	1117772	1152899	+	SLC7A10	SLC7A8
Petromyzon marinus	NC_046137.1	1154181	1164066	-	RPL14	RPL14
Petromyzon marinus	NC_046137.1	1164536	1197865	+	LDHD	LDHD
Petromyzon marinus	NC_046137.1	1250444	1299804	+	LOC116957015	- (DATx2)
Petromyzon marinus	NC_046137.1	1404616	1416255	+	LOC116957059	ANKRD11
Petromyzon marinus	NC_046137.1	1429720	1461728	+	UBA2	UBA2
Petromyzon marinus	NC_046137.1	1484977	1504525	+	LOC116957018	PPP2R5A
Petromyzon marinus	NC_046137.1	1528267	1542142	-	SLC7A6OS	SLC7A6OS
Petromyzon marinus	NC_046137.1	1544267	1555244	+	URI1	URI1
Petromyzon marinus	NC_046137.1	1565566	1590580	+	LOC116957040	SULT2B1
Petromyzon marinus	NC_046137.1	1624096	1663553	-	LOC116957060	IRF4
Petromyzon marinus	NC_046137.1	1700801	1748520	+	REC8	-
Petromyzon marinus	NC_046137.1	1785878	1790483	-	LOC116957106	GABARAPL2
Petromyzon marinus	NC_046137.1	1801969	1842560	-	LOC116957041	CLCN6
Petromyzon marinus	NC_046113.1	3106970	3145090	+	LOC116952039	JARID2
Petromyzon marinus	NC_046113.1	3145799	3162766	-	PIGU	PIGU
Petromyzon marinus	NC_046113.1	3164593	3170573	+	TTK	TTK
Petromyzon marinus	NC_046113.1	3182831	3213228	-	LOC116952064	DYNC1LI1/2
Petromyzon marinus	NC_046113.1	3219022	3239925	+	BASP1	-
Petromyzon marinus	NC_046113.1	3599898	3676552	+	BEAN1	-
Petromyzon marinus	NC_046113.1	3740457	3804691	-	LOC116952042	SLC12A4
Petromyzon marinus	NC_046113.1	3857746	3899470	-	LOC116952061	KCNG1
Petromyzon marinus	NC_046113.1	4112743	4174368	-	NSMAF	NSMAF
Petromyzon marinus	NC_046113.1	4181660	4240622	+	LOC116952070	-
Petromyzon marinus	NC_046113.1	4250739	4321804	-	LOC116952052	SLC6A2 (DATx1)
Petromyzon marinus	NC_046113.1	4352097	4413365	-	LOC116952068	LPCAT1
Petromyzon marinus	NC_046113.1	4473994	4524919	-	LOC116952053	IRX6
Petromyzon marinus	NC_046113.1	4836778	4870994	-	LOC116952056	IRX5
Petromyzon marinus	NC_046113.1	5270429	5294894	+	LOC116952058	IRX1
Petromyzon marinus	NC_046113.1	5606598	5637435	+	LOC116952050	PPP1R16B
Petromyzon marinus	NC_046113.1	5645746	5660242	+	LOC116952082	PDCD6
Petromyzon marinus	NC_046113.1	5670676	5703562	-	LOC116952062	SLC7A8
Petromyzon marinus	NC_046113.1	5708879	5728307	+	RNMT	RNMT
Petromyzon marinus	NC_046113.1	5808477	5837596	+	LOC116952115	RREB1
Petromyzon marinus	NC_046113.1	5849274	5869915	+	SSR1	SSR1
Callorhinchus milii	KI635858.1	11978141	12023624	-	ENSCMIG00000016441	LRIG3
Callorhinchus milii	KI635858.1	12148707	12196520	+	ENSCMIG00000016455	SLC16A7
Callorhinchus milii	KI635858.1	12796181	12796819	-	ENSCMIG00000016457	-
Callorhinchus milii	KI635858.1	12988403	12994047	-	ENSCMIG00000016459	IRX1
Callorhinchus milii	KI635858.1	13471368	13476015	+	ENSCMIG00000016464	IRX2
Callorhinchus milii	KI635858.1	13742275	13742662	-	ENSCMIG00000016467	-
Callorhinchus milii	KI635858.1	13828047	13834051	+	ENSCMIG00000016471	IRX4
Callorhinchus milii	KI635858.1	13873241	13884054	-	ENSCMIG00000016474	NDUFS6
Callorhinchus milii	KI635858.1	13889877	13890537	+	ENSCMIG00000016477	MRPL36
Callorhinchus milii	KI635858.1	14020417	14114794	+	ENSCMIG00000016500	LPCAT1
Callorhinchus milii	KI635858.1	14123469	14141912	+	ENSCMIG00000016555	SLC6A3 (DAT)
Callorhinchus milii	KI635858.1	14164959	14183028	-	ENSCMIG00000016592	ACCS/ACCSL
Callorhinchus milii	KI635858.1	14187098	14192607	-	ENSCMIG00000016597	-
Callorhinchus milii	KI635858.1	14197694	14228429	-	ENSCMIG00000016600	-
Callorhinchus milii	KI635858.1	14222750	14236530	+	ENSCMIG00000016603	-
Callorhinchus milii	KI635858.1	14245149	14250366	+	ENSCMIG00000016609	SAMD9/SAMD9L
Callorhinchus milii	KI635858.1	14385466	14486056	+	ENSCMIG00000016624	CDK6
Callorhinchus milii	KI635858.1	14511789	14524853	+	ENSCMIG00000016660	FAM133A/FAM133B
Callorhinchus milii	KI635858.1	14539610	14542107	+	ENSCMIG00000016663	-
Callorhinchus milii	KI635858.1	14557321	14564279	+	ENSCMIG00000016669	-
Callorhinchus milii	KI635858.1	14566100	14578341	+	ENSCMIG00000016679	CLXN
Callorhinchus milii	KI635866.1	8761678	8793601	+	ENSCMIG00000017553	RBL2
Callorhinchus milii	KI635866.1	8796658	8809322	-	ENSCMIG00000017658	AKTIP
Callorhinchus milii	KI635866.1	8830707	8905611	-	ENSCMIG00000017683	RPGRIP1L
Callorhinchus milii	KI635866.1	8934395	9045651	+	ENSCMIG00000017716	FTO
Callorhinchus milii	KI635866.1	9093980	9097251	-	ENSCMIG00000017718	IRX3
Callorhinchus milii	KI635866.1	9210528	9410669	-	ENSCMIG00000017721	-
Callorhinchus milii	KI635866.1	9418588	9426109	+	ENSCMIG00000017726	IRX5
Callorhinchus milii	KI635866.1	9643673	9648066	+	ENSCMIG00000017729	IRX6
Callorhinchus milii	KI635866.1	9757520	9771858	+	ENSCMIG00000017829	MMP2
Callorhinchus milii	KI635866.1	9787793	9802489	+	ENSCMIG00000017927	LPCAT2
Callorhinchus milii	KI635866.1	9818375	9857652	+	ENSCMIG00000017951	SLC6A2 (NAT)
Callorhinchus milii	KI635866.1	9899390	9944066	+	ENSCMIG00000018294	SLC12A4
Callorhinchus milii	KI635866.1	9945806	9960222	-	ENSCMIG00000018787	DPEP2
Callorhinchus milii	KI635866.1	9986872	9994230	+	ENSCMIG00000018793	-
Callorhinchus milii	KI635866.1	9999870	10001558	-	ENSCMIG00000018796	DDX28
Callorhinchus milii	KI635866.1	10001407	10032804	+	ENSCMIG00000018801	DUS2
Callorhinchus milii	KI635866.1	10046323	10104826	+	ENSCMIG00000018822	NFATC3
Callorhinchus milii	KI635866.1	10137108	10159541	-	ENSCMIG00000018852	ESRP2
Callorhinchus milii	KI635866.1	10203866	10215792	-	ENSCMIG00000018868	-
Callorhinchus milii	KI635866.1	10224769	10226686	-	ENSCMIG00000018869	-
Callorhinchus milii	KI635866.1	10231972	10232946	-	ENSCMIG00000018871	-
Danio rerio	7	35068036	35069807	+	ENSDARG00000093844	CTRB1/CTRB2
Danio rerio	7	35075847	35079299	+	ENSDARG00000090428	CTRB1/CTRB2
Danio rerio	7	35080490	35083585	-	ENSDARG00000069089	AGRP
Danio rerio	7	35086369	35094933	+	ENSDARG00000069090	ATP6V0D1
Danio rerio	7	35112052	35126374	-	ENSDARG00000001975	HSD11B2
Danio rerio	7	35191220	35212947	+	ENSDARG00000077546	ZDHHC1
Danio rerio	7	35229645	35243976	+	ENSDARG00000030463	TPPP3
Danio rerio	7	35245607	35271142	+	ENSDARG00000105578	AMFR
Danio rerio	7	35268054	35282097	+	ENSDARG00000079216	DPEP2
Danio rerio	7	35282885	35314347	-	ENSDARG00000014378	SLC12A4
Danio rerio	7	35348471	35380186	-	ENSDARG00000016141	SLC6A2 (NAT)
Danio rerio	7	35385472	35409027	-	ENSDARG00000053010	LPCAT2
Danio rerio	7	35410050	35432901	-	ENSDARG00000017676	MMP2
Danio rerio	7	35511732	35516251	-	ENSDARG00000034420	IRX6
Danio rerio	7	35706765	35710263	-	ENSDARG00000034043	IRX5
Danio rerio	7	36035432	36048078	+	ENSDARG00000101076	IRX3
Danio rerio	7	36095269	36096582	-	ENSDARG00000109891	-
Danio rerio	7	36110972	36358735	-	ENSDARG00000044216	FTO
Danio rerio	7	36467315	36484078	+	ENSDARG00000026862	AKTIP
Danio rerio	7	36484598	36621294	+	ENSDARG00000074498	CHD9
Danio rerio	7	36898622	36969256	+	ENSDARG00000073957	TOX3
Danio rerio	16	1471	4245	+	ENSDARG00000110572	CDKAL1
Danio rerio	16	39498	53136	+	ENSDARG00000104848	CDKAL1
Danio rerio	16	68069	71108	+	ENSDARG00000098834	SOX4
Danio rerio	16	152182	168150	+	ENSDARG00000088689	-
Danio rerio	16	221739	229482	+	ENSDARG00000111235	NRSN1
Danio rerio	16	248239	263658	-	ENSDARG00000004219	SLC6A3 (DAT)
Danio rerio	16	277789	280835	-	ENSDARG00000115651	-
Danio rerio	16	378766	383664	-	ENSDARG00000035648	IRX4
Danio rerio	16	555746	563732	-	ENSDARG00000001785	IRX2
Danio rerio	16	813780	817937	+	ENSDARG00000101831	IRX1
Danio rerio	16	1100559	1176503	+	ENSDARG00000074646	ADAMTS16
Danio rerio	16	1199202	1211162	+	ENSDARG00000074676	RPRD2
Danio rerio	16	1228073	1239617	+	ENSDARG00000075385	TARS3
Danio rerio	16	1254390	1321591	+	ENSDARG00000063407	ADAMTSL4
Danio rerio	16	1334431	1359903	+	ENSDARG00000006983	CELF3
Danio rerio	16	1362250	1399328	+	ENSDARG00000058992	CERS2
Xenopus tropicalis	4	41524669	41608588	-	ENSXETG00000033904	RPGRIP1L
Xenopus tropicalis	4	41542058	41543773	+	ENSXETG00000044953	-
Xenopus tropicalis	4	41608494	41787808	+	ENSXETG00000005816	FTO
Xenopus tropicalis	4	41848816	41855162	-	ENSXETG00000005818	IRX3
Xenopus tropicalis	4	42284526	42304129	+	ENSXETG00000002816	IRX5
Xenopus tropicalis	4	42580138	42594965	+	ENSXETG00000036488	IRX6
Xenopus tropicalis	4	42695037	42736131	+	ENSXETG00000002801	MMP2
Xenopus tropicalis	4	42739654	42742410	+	ENSXETG00000035579	-
Xenopus tropicalis	4	42744376	42826021	+	ENSXETG00000002794	LPCAT2
Xenopus tropicalis	4	42827245	42828489	-	ENSXETG00000042596	-
Xenopus tropicalis	4	42870492	42999397	+	ENSXETG00000002785	SLC6A2 (NAT)
Xenopus tropicalis	4	43046702	43143937	+	ENSXETG00000005430	SLC12A4
Xenopus tropicalis	4	43062893	43064513	-	ENSXETG00000043530	-
Xenopus tropicalis	4	43090195	43091053	-	ENSXETG00000048349	-
Xenopus tropicalis	4	43144544	43223690	-	ENSXETG00000005433	DPEP2
Xenopus tropicalis	4	43163449	43167354	+	ENSXETG00000046421	EPM2AIP1
Xenopus tropicalis	4	43190071	43191651	+	ENSXETG00000047425	-
Xenopus tropicalis	4	43218867	43340234	+	ENSXETG00000005436	DUS2
Xenopus tropicalis	4	43343169	43357949	-	ENSXETG00000018464	PSKH1
Xenopus tropicalis	4	43364309	43366102	-	ENSXETG00000034999	PGBD4
Xenopus tropicalis	4	43423055	43509417	-	ENSXETG00000046340	NKD1
Xenopus tropicalis	6	77878360	77880285	+	ENSXETG00000046385	-
Xenopus tropicalis	6	77940820	77942381	-	ENSXETG00000048905	-
Xenopus tropicalis	6	78072021	78088017	-	ENSXETG00000026404	MED10
Xenopus tropicalis	6	78152536	78180334	+	ENSXETG00000001734	UBE2QL1
Xenopus tropicalis	6	78250349	78269896	-	ENSXETG00000001732	NSUN2
Xenopus tropicalis	6	78270031	78276116	+	ENSXETG00000001731	SRD5A1
Xenopus tropicalis	6	78327325	78441338	+	ENSXETG00000001729	LPCAT1
Xenopus tropicalis	6	78329288	78347505	+	ENSXETG00000042490	-
Xenopus tropicalis	6	78380183	78381066	-	ENSXETG00000045086	-
Xenopus tropicalis	6	78396957	78397979	-	ENSXETG00000047371	-
Xenopus tropicalis	6	78453798	78484008	+	ENSXETG00000001728	SLC6A3 (DAT)
Xenopus tropicalis	6	78528897	78530325	+	ENSXETG00000042575	-
Xenopus tropicalis	6	78535967	78565473	+	ENSXETG00000001727	OTULINL
Xenopus tropicalis	6	78567252	78568557	+	ENSXETG00000046322	-
Xenopus tropicalis	6	78591709	78641043	+	ENSXETG00000001725	OTULIN
Xenopus tropicalis	6	78658372	78736962	-	ENSXETG00000001724	ANKH
Xenopus tropicalis	6	78939001	79076156	+	ENSXETG00000007541	FBXL7
Xenopus tropicalis	6	79114978	79153366	-	ENSXETG00000007540	MARCHF11
Xenopus tropicalis	6	79164765	79165842	-	ENSXETG00000034605	-
Xenopus tropicalis	6	79239705	79251343	-	ENSXETG00000007539	ZNF622
Xenopus tropicalis	6	79251309	79314001	+	ENSXETG00000007538	RETREG1
Homo sapiens	5	710355	784729	-	ENSG00000206077	ZDHHC11B
Homo sapiens	5	795605	858973	-	ENSG00000188818	ZDHHC11
Homo sapiens	5	850291	892801	-	ENSG00000028310	BRD9
Homo sapiens	5	892884	919357	+	ENSG00000071539	TRIP13
Homo sapiens	5	1008802	1038943	+	ENSG00000145506	NKD2
Homo sapiens	5	1050384	1112063	-	ENSG00000113504	SLC12A7
Homo sapiens	5	1201595	1225111	+	ENSG00000174358	SLC6A19
Homo sapiens	5	1225381	1246189	+	ENSG00000164363	SLC6A18
Homo sapiens	5	1253147	1295068	-	ENSG00000164362	TERT
Homo sapiens	5	1317752	1345099	-	ENSG00000049656	CLPTM1L
Homo sapiens	5	1392794	1445440	-	ENSG00000142319	SLC6A3 (DAT)
Homo sapiens	5	1456480	1523962	-	ENSG00000153395	LPCAT1
Homo sapiens	5	1798385	1801366	-	ENSG00000171421	MRPL36
Homo sapiens	5	1801407	1816048	+	ENSG00000145494	NDUFS6
Homo sapiens	5	1877413	1887236	-	ENSG00000113430	IRX4
Homo sapiens	5	2745845	2751677	-	ENSG00000170561	IRX2
Homo sapiens	5	3595832	3601403	+	ENSG00000170549	IRX1
Homo sapiens	5	5140330	5320304	+	ENSG00000145536	ADAMTS16
Homo sapiens	5	5420664	5490220	+	ENSG00000164151	ICE1
Homo sapiens	5	6371874	6378571	-	ENSG00000133398	MED10
Homo sapiens	5	6448859	6496723	+	ENSG00000215218	UBE2QL1
Homo sapiens	16	53433977	53491648	+	ENSG00000103479	RBL2
Homo sapiens	16	53491040	53504411	-	ENSG00000166971	AKTIP
Homo sapiens	16	53598153	53703938	-	ENSG00000103494	RPGRIP1L
Homo sapiens	16	53701692	54158512	+	ENSG00000140718	FTO
Homo sapiens	16	54283304	54286787	-	ENSG00000177508	IRX3
Homo sapiens	16	54930865	54934485	+	ENSG00000176842	IRX5
Homo sapiens	16	55324203	55330756	+	ENSG00000159387	IRX6
Homo sapiens	16	55389700	55506691	+	ENSG00000087245	MMP2
Homo sapiens	16	55509072	55586666	+	ENSG00000087253	LPCAT2
Homo sapiens	16	55566684	55567687	+	ENSG00000256812	CAPNS2
Homo sapiens	16	55655988	55707645	+	ENSG00000103546	SLC6A2 (NAT)
Homo sapiens	16	55802851	55833337	-	ENSG00000198848	CES1
Homo sapiens	16	55846154	55956031	-	ENSG00000159398	CES5A
Homo sapiens	16	56191390	56357444	+	ENSG00000087258	GNAO1
Homo sapiens	16	56361452	56425545	-	ENSG00000159461	AMFR
Homo sapiens	16	56429133	56452199	-	ENSG00000167005	NUDT21
Homo sapiens	16	56430556	56501497	-	ENSG00000288725	havana
Homo sapiens	16	56451521	56479104	+	ENSG00000087263	OGFOD1
Homo sapiens	16	56465640	56582667	-	ENSG00000125124	BBS2
Homo sapiens	16	56565073	56568957	+	ENSG00000102891	MT4
Homo sapiens	16	56589074	56591088	+	ENSG00000087250	MT3
Mus musculus	8	91796685	91850472	+	ENSMUSG00000031666	RBL2
Mus musculus	8	91838412	91926604	-	ENSMUSG00000031667	AKTIP
Mus musculus	8	91943658	92039890	-	ENSMUSG00000033282	RPGRIP1L
Mus musculus	8	92040153	92395067	+	ENSMUSG00000055932	FTO
Mus musculus	8	92525153	92528695	-	ENSMUSG00000031734	IRX3
Mus musculus	8	93084253	93102914	+	ENSMUSG00000031737	IRX5
Mus musculus	8	93400916	93407584	+	ENSMUSG00000031738	IRX6
Mus musculus	8	93553919	93580048	+	ENSMUSG00000031740	MMP2
Mus musculus	8	93581967	93645907	+	ENSMUSG00000033192	LPCAT2
Mus musculus	8	93628035	93629039	+	ENSMUSG00000078144	CAPNS2
Mus musculus	8	93686707	93728295	+	ENSMUSG00000055368	SLC6A2 (NAT)
Mus musculus	8	93746842	93774820	-	ENSMUSG00000071047	-
Mus musculus	8	93783356	93806645	-	ENSMUSG00000078964	CES1
Mus musculus	8	93825643	93857911	-	ENSMUSG00000057400	CES1
Mus musculus	8	93892696	93924466	-	ENSMUSG00000056973	CES1
Mus musculus	8	93927846	93956247	-	ENSMUSG00000061959	-
Mus musculus	8	93982864	94006375	-	ENSMUSG00000031725	-
Mus musculus	8	94028997	94063936	-	ENSMUSG00000057074	CES1
Mus musculus	8	94078471	94106353	-	ENSMUSG00000074156	CES1
Mus musculus	8	94225692	94262458	-	ENSMUSG00000058019	CES5A
Mus musculus	8	94536594	94696016	+	ENSMUSG00000031748	-
Mus musculus	13	69850951	69888008	-	ENSMUSG00000052981	UBE2QL1
Mus musculus	13	69950514	69964223	+	ENSMUSG00000021598	-
Mus musculus	13	70699826	70785753	-	ENSMUSG00000034525	ICE1
Mus musculus	13	70875921	70989930	-	ENSMUSG00000049538	ADAMTS16
Mus musculus	13	72106040	72111842	-	ENSMUSG00000060969	IRX1
Mus musculus	13	72776939	72782317	+	ENSMUSG00000001504	IRX2
Mus musculus	13	73408598	73417727	+	ENSMUSG00000021604	IRX4
Mus musculus	13	73467957	73476661	-	ENSMUSG00000021606	NDUFS6
Mus musculus	13	73476632	73480297	+	ENSMUSG00000021607	MRPL36
Mus musculus	13	73615316	73664541	+	ENSMUSG00000021608	LPCAT1
Mus musculus	13	73684866	73726791	+	ENSMUSG00000021609	SLC6A3 (DAT)
Mus musculus	13	73752125	73768724	+	ENSMUSG00000021610	CLPTM1L
Mus musculus	13	73775030	73797962	+	ENSMUSG00000021611	TERT
Mus musculus	13	73809871	73826142	-	ENSMUSG00000021612	SLC6A18
Mus musculus	13	73827864	73852984	-	ENSMUSG00000021565	SLC6A19
Mus musculus	13	73881213	73964873	+	ENSMUSG00000017756	SLC12A7
Mus musculus	13	73966653	73995750	-	ENSMUSG00000021567	NKD2
Mus musculus	13	74059466	74085903	-	ENSMUSG00000021569	TRIP13
Mus musculus	13	74085930	74109014	+	ENSMUSG00000057649	BRD9
Mus musculus	13	74111970	74141109	+	ENSMUSG00000069189	ZDHHC11/ZDHHC11B
Mus musculus	13	74157526	74183872	+	ENSMUSG00000021573	TPPP
