## Supplemental Table 3 for "Three-dimensional and molecular brain atlas of the hagfish reveals the evolutionary origin and early diversification of the vertebrate brain"

### Sheet: Sheet1
Species	Chromosome/Scaffold	Start	End	Strand	Gene ID	Human homolog
Eptatretus burgeri	FYBX02009032.1	2825223	2870668	+	ENSEBUG00000006801	TMEM45A
Eptatretus burgeri	FYBX02009032.1	2833547	2842367	-	ENSEBUG00000006017	-
Eptatretus burgeri	FYBX02009032.1	2895026	2971596	+	ENSEBUG00000011267	-
Eptatretus burgeri	FYBX02009032.1	2972552	3032254	+	ENSEBUG00000014841	ARHGAP32
Eptatretus burgeri	FYBX02009032.1	3035915	3107151	-	ENSEBUG00000009241	UPK1A
Eptatretus burgeri	FYBX02009032.1	4054405	4101299	-	ENSEBUG00000012689	U2AF1/1L4
Eptatretus burgeri	FYBX02009032.1	4101855	4115634	+	ENSEBUG00000009538	PSENEN
Eptatretus burgeri	FYBX02009032.1	4134025	4259149	+	ENSEBUG00000012828	ALG9
Eptatretus burgeri	FYBX02009032.1	4257532	4417267	-	ENSEBUG00000010004	SIK2
Eptatretus burgeri	FYBX02009032.1	4453681	4486015	-	ENSEBUG00000015978	SCN1B/3B
Eptatretus burgeri	FYBX02009032.1	4618604	4876468	-	ENSEBUG00000001106	NCAM1
Eptatretus burgeri	FYBX02009032.1	4871700	4876468	+	ENSEBUG00000004731	-
Eptatretus burgeri	FYBX02009032.1	5132268	5164059	-	ENSEBUG00000005158	-
Eptatretus burgeri	FYBX02009032.1	5242264	5247262	+	ENSEBUG00000008351	-
Eptatretus burgeri	FYBX02009032.1	5250262	5269354	-	ENSEBUG00000001999	EI24
Eptatretus burgeri	FYBX02009032.1	5285364	5310984	+	ENSEBUG00000012125	NPL
Eptatretus burgeri	FYBX02009032.1	5312669	5339727	-	ENSEBUG00000005717	CXADR
Eptatretus burgeri	FYBX02009032.1	5420419	5448310	+	ENSEBUG00000008731	-
Eptatretus burgeri	FYBX02009032.1	5448967	5595756	-	ENSEBUG00000016861	-
Eptatretus burgeri	FYBX02009032.1	5580730	5590839	-	ENSEBUG00000003737	PDZK1
Eptatretus burgeri	FYBX02009032.1	5609681	5642948	+	ENSEBUG00000013455	NHERF4
Eptatretus burgeri	FYBX02010749.1	236321	239657	+	ENSEBUG00000003367	-
Eptatretus burgeri	FYBX02010749.1	327401	370873	+	ENSEBUG00000005583	-
Eptatretus burgeri	FYBX02010749.1	419572	439386	-	ENSEBUG00000001764	FLOT1
Eptatretus burgeri	FYBX02010749.1	504009	530223	+	ENSEBUG00000007324	NECTIN2
Eptatretus burgeri	FYBX02010749.1	544273	570135	+	ENSEBUG00000011359	ZBTB16
Eptatretus burgeri	FYBX02010749.1	617497	659159	+	ENSEBUG00000013135	ILDR1/2/LSR
Eptatretus burgeri	FYBX02010749.1	659381	704857	+	ENSEBUG00000007855	-
Eptatretus burgeri	FYBX02010749.1	705793	725147	+	ENSEBUG00000012882	-
Eptatretus burgeri	FYBX02010749.1	739580	815178	-	ENSEBUG00000011248	-
Eptatretus burgeri	FYBX02010749.1	840453	920609	-	ENSEBUG00000004064	STRC/OTOA
Eptatretus burgeri	FYBX02010749.1	1040583	1092007	+	ENSEBUG00000016674	-
Eptatretus burgeri	FYBX02010749.1	1096731	1109482	+	ENSEBUG00000010872	-
Eptatretus burgeri	FYBX02010749.1	1124332	1163538	-	ENSEBUG00000015950	-
Eptatretus burgeri	FYBX02010749.1	1168711	1198992	-	ENSEBUG00000014726	MUL1
Eptatretus burgeri	FYBX02010749.1	1304787	1322777	+	ENSEBUG00000015123	KCNJ5/6/9
Eptatretus burgeri	FYBX02009989.1	281872	370894	-	ENSEBUG00000014181	ZW10
Eptatretus burgeri	FYBX02009989.1	395179	428328	-	ENSEBUG00000009500	THAP4
Petromyzon marinus	NC_046100.1	6653553	6699776	-	LOC116948037	CDH2
Petromyzon marinus	NC_046100.1	6729485	6755783	+	FAM118B	FAM118B
Petromyzon marinus	NC_046100.1	6756360	6773850	+	LOC116948130	-
Petromyzon marinus	NC_046100.1	6778936	6786636	-	LOC116948131	-
Petromyzon marinus	NC_046100.1	6786946	6794795	+	LOC116948132	NAA50
Petromyzon marinus	NC_046100.1	6801555	6836771	+	CEP164	CEP164
Petromyzon marinus	NC_046100.1	6840600	6882576	-	LOC116948135	FCGBP
Petromyzon marinus	NC_046100.1	7199825	7382207	+	LOC116948137	DSCAM
Petromyzon marinus	NC_046100.1	7416304	7429053	+	HTR3A	HTR3A
Petromyzon marinus	NC_046100.1	7461769	7527615	+	LOC116948139	ZBTB16
Petromyzon marinus	NC_046100.1	7736490	7783560	-	DRD2	DRD2
Petromyzon marinus	NC_046100.1	8368540	8452420	-	SORL1	SORL1
Petromyzon marinus	NC_046100.1	8466451	8480210	-	LOC116948146	HAS1
Petromyzon marinus	NC_046100.1	8497445	8605004	-	UBASH3B	UBASH3B
Petromyzon marinus	NC_046100.1	8678284	8709558	-	PPP2R1A	PPP2R1A
Petromyzon marinus	NC_046100.1	8721730	8800943	-	LOC116948149	SIK1
Petromyzon marinus	NC_046100.1	8816374	8824192	-	LOC116948150	CRYAB-211L
Petromyzon marinus	NC_046100.1	8831893	8843178	-	PSENEN	PSENEN
Petromyzon marinus	NC_046100.1	8845826	8863629	-	LOC116948152	KCNJ5L
Petromyzon marinus	NC_046100.1	8893054	8925152	+	LOC116948039	-
Petromyzon marinus	NC_046100.1	8927439	8934073	-	LOC116948153	ARHGAP33L
Callorhinchus milii	KI636082.1	21	39639	+	ENSCMIG00000007334	C2CD2L
Callorhinchus milii	KI636082.1	55822	63387	+	ENSCMIG00000007337	GBP1/GBP3/GBP4/GBP5/GBP7/RNF112
Callorhinchus milii	KI636082.1	72169	75234	+	ENSCMIG00000007339	-
Callorhinchus milii	KI636082.1	78821	207510	-	ENSCMIG00000007361	DSCAML1
Callorhinchus milii	KI636082.1	247720	323932	-	ENSCMIG00000007430	CEP164
Callorhinchus milii	KI636082.1	336229	358993	+	ENSCMIG00000007435	BACE1
Callorhinchus milii	KI636082.1	365630	379211	-	ENSCMIG00000007440	RNF214
Callorhinchus milii	KI636082.1	387543	417637	-	ENSCMIG00000007448	ABCG4
Callorhinchus milii	KI636082.1	433082	436215	+	ENSCMIG00000007451	-
Callorhinchus milii	KI636082.1	437299	458221	+	ENSCMIG00000007459	ZW10
Callorhinchus milii	KI636082.1	500691	508321	-	ENSCMIG00000007480	DRD2
Callorhinchus milii	KI636082.1	587191	587876	+	ENSCMIG00000007496	-
Callorhinchus milii	KI636082.1	588404	591284	+	ENSCMIG00000007497	-
Callorhinchus milii	KI636082.1	598008	619611	-	ENSCMIG00000007500	-
Callorhinchus milii	KI636082.1	635844	649491	-	ENSCMIG00000007505	-
Danio rerio	5	57673141	57686487	-	ENSDARG00000052413	-
Danio rerio	5	57714902	57718850	+	ENSDARG00000022340	UFC1
Danio rerio	5	57722263	57723929	-	ENSDARG00000088260	-
Danio rerio	5	57726425	57738336	+	ENSDARG00000095750	FDXACB1
Danio rerio	5	57743815	57763179	+	ENSDARG00000012840	ALG9
Danio rerio	5	57773222	57798096	+	ENSDARG00000007791	PPP2R1BA
Danio rerio	5	57814165	57879235	-	ENSDARG00000079618	SIK2A
Danio rerio	5	57886049	57898008	-	ENSDARG00000035169	LAYNA
Danio rerio	5	57901168	57920600	-	ENSDARG00000075714	-
Danio rerio	5	57924611	57926693	+	ENSDARG00000035171	BTG4
Danio rerio	5	58075301	58173627	-	ENSDARG00000011091	DRD2B
Danio rerio	5	58372164	58382655	+	ENSDARG00000039626	NRGNA
Danio rerio	5	58397646	58412538	+	ENSDARG00000112032	HEPACAM
Danio rerio	5	58421536	58450649	+	ENSDARG00000067517	CCDC15
Danio rerio	5	58455488	58483036	+	ENSDARG00000023394	SLC37A2
Danio rerio	5	58487368	58512609	+	ENSDARG00000108939	PDE9A
Danio rerio	5	58520266	58531016	+	ENSDARG00000077107	OAFB
Danio rerio	5	58550291	58602307	+	ENSDARG00000052387	POU2F3
Danio rerio	5	58665648	58676993	+	ENSDARG00000103164	-
Danio rerio	5	58679071	58684455	+	ENSDARG00000004864	FOXR1
Danio rerio	5	58687541	58696264	+	ENSDARG00000059606	CCDC84
Danio rerio	16	53519048	53542242	+	ENSDARG00000059811	-
Danio rerio	16	53590586	53601602	+	ENSDARG00000052747	GPATCH3
Danio rerio	16	53603945	53633569	+	ENSDARG00000059806	SACM1LB
Danio rerio	16	53685812	53709101	+	ENSDARG00000005085	GGCTB
Danio rerio	16	53710416	53734405	+	ENSDARG00000036308	NOD1
Danio rerio	16	53733714	53800047	-	ENSDARG00000098792	ZNRF2B
Danio rerio	16	53917415	53919115	-	ENSDARG00000106062	FZD1
Danio rerio	16	54019456	54078662	-	ENSDARG00000074665	CDK14
Danio rerio	16	54166932	54187486	-	ENSDARG00000113801	-
Danio rerio	16	54209504	54248267	+	ENSDARG00000009494	XRCC1
Danio rerio	16	54248706	54291748	+	ENSDARG00000014858	- (DRD2L)
Danio rerio	16	54303491	54320489	+	ENSDARG00000005713	ETHE1
Danio rerio	16	54355842	54357200	-	ENSDARG00000100043	VPS13B
Danio rerio	16	54402310	54405976	-	ENSDARG00000038006	OSR2
Danio rerio	16	54450407	54455573	-	ENSDARG00000042010	PKLR
Danio rerio	16	54459135	54471235	-	ENSDARG00000042014	-
Danio rerio	16	54474621	54498109	-	ENSDARG00000059870	CLK2
Danio rerio	16	54513267	54521652	+	ENSDARG00000104874	FZD6
Danio rerio	16	54568513	54594680	+	ENSDARG00000102914	DENND4B
Danio rerio	16	54633238	54640315	-	ENSDARG00000069499	-
Danio rerio	16	54641230	54658136	+	ENSDARG00000104186	FBXO43
Danio rerio	15	21694388	21702317	-	ENSDARG00000056804	-
Danio rerio	15	21707783	21719970	+	ENSDARG00000016724	-
Danio rerio	15	21744680	21772839	+	ENSDARG00000032430	PPP2R1BB
Danio rerio	15	21779681	21837515	-	ENSDARG00000062315	SIK2B
Danio rerio	15	21842638	21852991	-	ENSDARG00000056835	LAYNB
Danio rerio	15	21862295	21872824	+	ENSDARG00000062319	-
Danio rerio	15	21875545	21877996	-	ENSDARG00000069375	-
Danio rerio	15	21882419	21943563	+	ENSDARG00000089200	-
Danio rerio	15	21947117	21981546	+	ENSDARG00000056896	-
Danio rerio	15	22014029	22024954	+	ENSDARG00000056921	ANKK1
Danio rerio	15	22046557	22074315	-	ENSDARG00000056926	DRD2 (Drd2A)
Danio rerio	15	22133839	22147860	-	ENSDARG00000062359	SCN3B
Danio rerio	15	22164549	22251089	-	ENSDARG00000096859	-
Danio rerio	15	22267847	22286918	+	ENSDARG00000069361	NRGN
Danio rerio	15	22302724	22304193	-	ENSDARG00000074950	-
Danio rerio	15	22311803	22325973	+	ENSDARG00000056934	HEPACAMA
Danio rerio	15	22333778	22348626	+	ENSDARG00000076650	PDE9A
Danio rerio	15	22390076	22431585	+	ENSDARG00000075851	OAF
Danio rerio	15	22435460	22444746	+	ENSDARG00000024920	TLCD5
Danio rerio	15	22448456	22538843	+	ENSDARG00000030532	ARHGEF12
Danio rerio	15	22722682	23188894	+	ENSDARG00000026753	GRIK4
Xenopus tropicalis	7	85400164	85480626	-	ENSXETG00000048127	-
Xenopus tropicalis	7	85419253	85420645	+	ENSXETG00000044055	-
Xenopus tropicalis	7	85513172	85598996	+	ENSXETG00000033139	ZBTB16
Xenopus tropicalis	7	85655525	85667678	-	ENSXETG00000031115	HTR3A
Xenopus tropicalis	7	85686742	85714227	-	ENSXETG00000031022	HTR3B
Xenopus tropicalis	7	85728294	85787801	+	ENSXETG00000022958	UPS28
Xenopus tropicalis	7	85808427	85856580	+	ENSXETG00000022966	-
Xenopus tropicalis	7	85862879	85886468	+	ENSXETG00000022975	-
Xenopus tropicalis	7	85890805	85913747	+	ENSXETG00000022977	ZW10
Xenopus tropicalis	7	85943416	85949163	+	ENSXETG00000043234	-
Xenopus tropicalis	7	86152153	86298870	+	ENSXETG00000011662	DRD2
Xenopus tropicalis	7	86389387	86390722	+	ENSXETG00000047464	-
Xenopus tropicalis	7	86392819	86393850	+	ENSXETG00000048566	-
Xenopus tropicalis	7	86397769	86454073	-	ENSXETG00000011663	ANKK1
Xenopus tropicalis	7	86486996	86560961	-	ENSXETG00000011664	-
Xenopus tropicalis	7	86597387	86744398	-	ENSXETG00000011665	NCAM1
Xenopus tropicalis	7	87839805	87870324	-	ENSXETG00000038335	TTLL10
Xenopus tropicalis	7	88045858	88115212	+	ENSXETG00000000066	C1orf159
Xenopus tropicalis	7	88070466	88073315	-	ENSXETG00000045218	-
Xenopus tropicalis	7	88125309	88140054	+	ENSXETG00000031925	RNF223
Xenopus tropicalis	7	88144910	88216267	-	ENSXETG00000001760	-
Homo sapiens	11	112086824	112120016	+	ENSG00000204370	SDHD
Homo sapiens	11	112086903	112193805	+	ENSG00000255292	ENSG00000255292
Homo sapiens	11	112143253	112164096	-	ENSG00000150782	IL18
Homo sapiens	11	112167372	112172556	+	ENSG00000150783	TEX12
Homo sapiens	11	112175510	112224699	+	ENSG00000197580	BCO2
Homo sapiens	11	112226367	112269955	+	ENSG00000150787	PTS
Homo sapiens	11	112248153	112260860	-	ENSG00000188771	PLET1
Homo sapiens	11	112961275	113278436	+	ENSG00000149294	NCAM1
Homo sapiens	11	113314579	113383544	+	ENSG00000149292	TTC12
Homo sapiens	11	113387779	113400416	+	ENSG00000170209	ANKK1
Homo sapiens	11	113409605	113475691	-	ENSG00000149295	DRD2
Homo sapiens	11	113687547	113706373	-	ENSG00000166682	TMPRSS5
Homo sapiens	11	113733187	113773735	-	ENSG00000086827	ZW10
Homo sapiens	11	113779796	113780485	+	ENSG00000228607	CLDN25
Homo sapiens	11	113797874	113875572	-	ENSG00000048028	UPS28
Homo sapiens	11	113904796	113949079	+	ENSG00000149305	HTR3B
Homo sapiens	11	113975075	113990313	+	ENSG00000166736	HTR3A
Homo sapiens	11	114059041	114256765	+	ENSG00000109906	ZBTB16
Homo sapiens	11	114257787	114313536	+	ENSG00000166741	NNMT
Homo sapiens	11	114391443	114400511	-	ENSG00000180425	C11orf71
Homo sapiens	11	114400030	114414203	+	ENSG00000076053	RBM7
Mus musculus	9	48379812	48391923	-	ENSMUSG00000032026	REXO2
Mus musculus	9	48400001	48406599	-	ENSMUSG00000042396	RBM7
Mus musculus	9	48406742	48407272	+	ENSMUSG00000042293	GM5617
Mus musculus	9	48503177	48516453	-	ENSMUSG00000032271	NNMT
Mus musculus	9	48565597	48747522	-	ENSMUSG00000066687	ZBTB16
Mus musculus	9	48810513	48822399	-	ENSMUSG00000032269	HTR3A
Mus musculus	9	48846308	48876290	-	ENSMUSG00000008590	HTR3B
Mus musculus	9	48896675	48953817	+	ENSMUSG00000032267	USP28
Mus musculus	9	48966913	48990075	+	ENSMUSG00000032264	ZW10
Mus musculus	9	48992560	49028887	+	ENSMUSG00000032268	TMPRSS5
Mus musculus	9	49251927	49319477	+	ENSMUSG00000032259	DRD2
Mus musculus	9	49326494	49338321	-	ENSMUSG00000032257	ANKK1
Mus musculus	9	49348263	49397525	-	ENSMUSG00000040219	TTC12
Mus musculus	9	49413436	49710225	-	ENSMUSG00000039542	NCAM1
Mus musculus	9	50255501	50256268	-	ENSMUSG00000058443	RPL10-PS3
Mus musculus	9	50405825	50416782	+	ENSMUSG00000032068	PLET1
Mus musculus	9	50432917	50440024	-	ENSMUSG00000032067	PTS
Mus musculus	9	50444387	50466481	-	ENSMUSG00000032066	BCO2
Mus musculus	9	50466127	50493140	+	ENSMUSG00000039217	IL18
Mus musculus	9	50468119	50472625	-	ENSMUSG00000032065	TEX12
Mus musculus	9	50507657	50515112	-	ENSMUSG00000000171	SDHD
